# Modelling human social vision with cinematic stimuli

**DOI:** 10.1101/2024.10.18.618846

**Authors:** Severi Santavirta, Birgitta Paranko, Kerttu Seppälä, Jukka Hyönä, Lauri Nummenmaa

## Abstract

Sociability is central for humans. Visual information ranging from low-level physical features (e.g. luminance) to semantic information (e.g. face recognition) and high-level social inference (e.g. emotional valence of social interactions) is constantly sampled for navigating the social world. Here we utilize large-scale eye tracking during natural vision for mapping how different levels of visual information guide the perception of social scenes. In three experiments, participants (N = 166) watched full-length films and short movie clips with varying social content (total duration: 193 minutes) during eye tracking. To model the association between the perceptual features and spatiotemporal eye movement parameters (gaze position, gaze synchronization, pupil size and blinking), we extracted 39 stimulus features from the movies including low-level audiovisual features (e.g. luminance, motion), presence and location of mid-level semantic categories (e.g. faces, objects) and high-level social information (e.g. body movements, pleasantness). Pupil size was modulated by luminance, scene cuts and emotional arousal while gaze position was most accurately predicted by a combination of the presence of human faces, local motion and entropy. Faces and eyes were prioritized over other semantic categories and blinking rate decreased during periods of attentional engagement. Altogether the results show that human social vision is primarily guided by low-level physical features and mid-level semantic categories, while high-level social features such as emotional arousal primarily modulate pupillary responses.
