## Supplementary Table 1 for "Modelling human social vision with cinematic stimuli"

### Sheet: Taul1
Clips: order_name	Clip length	Description of the stimulus movie clips in the Experiment 1
001_7b17	10s	Three adults and a child driving in car, looking serious. Uplifting music in the background.
002_6a2	14s	A man and a woman having lunch. The woman starts crying quietly, while the man consoles her. Lighthearted music in the background.
003_8a3	10s	A soldier lying on his back, shaking, with leaves covering him, saying he's ok. Another soldier by him lifts the leaves to see that the first man is wounded on the chest.
004_6a18	10s	A smiling man stands in snow with a case in each hand. Six children and two women happily run to greet him. They fall down on the snow. Joyous music in the background.
005_7a9	10s	A young girl plays harmonica by a window. A young man on the other side looks at her and taps the window. The girl taps back. The man asks the girl's name. Warm, lighthearted music in the background.
006_9a6	27s	A couple having passionate sex on the beach. A boat sails by in a viewing distance. The man having sex looks at the boat.
007_2a19	9s	A teenage boy does sit-ups, push-ups and pull-ups in his room. Uplifting music in the background
008_6a12	22s	A man panting on the ground, with a woman standing by him. The man begs the woman to kill him.
009_2b11	10s	An in-zooming shot on a toy snowglobe. Oppressive music in the background.
010_7a17	12s	A man and a woman are in a club. The woman tells the man she knows he siphoned half a million. Another woman approaches the man from behind and tells him she saw the man get his ass kicked.
011_10a4	11s	Two women eating pizza in a crowded restaurant, discussing relationships with a pizza.
012_7a7	10s	A pilot discussing with a receptionist, asking if a check is a suitable payment method for a hotel room.
013_10a6	17s	Two men discussing about some cool guy while eating in a diner.
014_8a4	15s	A man being pushed down the stairs and beaten up by three men. A male narrator describing the audio track of some other violent film. Energizing music in the background.
015_1a3	11s	Two teenage girls discussing about a man. The other seems interested in the man, the other knew him previously and describes him as abnormal.
016_8a9	9s	A crying boy laying on a hospital bed with an injured leg. Multiple nurses and doctors around him.
017_9a8	12s	A couple having passionate sex on a sofa.
018_1b8	10s	Couple of shots of homes in a decent looking neighbourhood in the winter. Beautiful music in the background.
019_5a19	12s	A man searches through cabinets, seeming little stressed.
020_5a17	12s	A young girl trying to pick a lock. Suspenseful music in the background.
021_6a5	16s	A family of three having a dinner. Woman gets triggered by a man's words and starts shouting. The man looks at her in dispise and throws his plate on the wall.
022_3a24	10s	Penguings swimming and jumping in the ocean. Happy uplifting music in the background.
023_7b2	10s	A woman and a young girl are in a grocery store. A man behind thinks about hitting on single mothers (in audio track). A man seemingly familiar with the woman joins the women and the child as the man behind attempts to approach the woman. The man in behind stops approaching when seeing the other man.
024_6a6	12s	A teenage daughter and supposedly her mother talking. The mother hits the girl and blames her for being ungrateful.
025_1a13	11s	A woman putting a young girl to sleep. The girl asks the woman to make a funny face. The woman makes a face and the girl laughs.
026_7b8	11s	A young woman sings a a sentimental jazz song. A band of three men behind her plays their instruments.
027_5a8	11s	A man and a young boy dig a grave next to a coffin. Third man by them explains how the woman died.
028_10a8	19s	A young woman and a man discuss horoscopes over a lunch.
029_7b13	10s	A man and a woman get on a tram. The woman sits and attends her phone. The man looks like he might be displeased.
030_7a12	11s	A young man behind a desk interviewing and marking down information from a young couple. The man of the couple is wearing an militarylike uniform
031_5a6	16s	A man is forging checks. Happy music is playing in the background.
032_8a1	18s	Two men are boxing and the crowd is cheering. The host is hosting intensely.
033_8a10	10s	A woman is giving birth and grabbing a nurse by the neck. Lighthearted music is playing in the background.
034_1a5	9s	A coughing man begs a woman to accept a check. The woman declines.
035_6a14	11s	A young man is reading a sentimental letter. Sentimental music is playing in the background.
036_9a3	21s	A couple are having passionate sex. Booth seem to enjoy it a lot.
037_2b3	7s	A man is making coffee and at the same time the audio track tells the thoughts of the man about managing time. Lighthearted music ia playing in the background.
038_9a9	17s	Couple is having passionate sex on the floor. Booth seem to enjoy it a lot.
039_9a10	24s	Couple is having sex on a bed.
040_6a15	11s	A distressed woman is accusing another woman of being merciles.
041_10a5	11s	A group of three adults and a child are having dinner. Adults try to convince the girl the soup is good but she wants a cheeseburger.
042_7a15	11s	A young girl is hiding under the blanket, being surprised by an older woman. Both are laughing.
043_7a6	11s	An enthusiastic young man is interviewing an older man. The older man tells the young man to ask one question at a time.
044_10a1	8s	A man is unwrapping a hamburger and immediately biting into it.
045_7a18	10s	Two police officers are asking for a licence from a young man driving a pizza car. The man driving the car is questioning the procedure.
046_7b12	10s	A man is walking among a crowd in the street. A thoughtful music is playing in the background.
047_2a7	10s	A young girl is figure skating. Beautiful music is playing in the background.
048_1b10	10s	A rooftop scenery shot from Paris. It is snowing. Beautiful music is played in the background.
049_3a17	10s	A trailer is burning on a field.
050_3a10	14s	A young man is breakdancing in a club and the crowd is cheering, Disco music is playing in the background.
051_9a1	13s	A couple is having sex on the countryside.
052_10a7	17s	A man and a woman are having a discussion over lunch. They're disagreeing on something.
053_9a2	12s	A couple is having sex. Beautiful music is playing in the background.
054_2b1	5s	A man is parking a car. The audio track tells the mans inner thoughts about an upcoming date.
055_5a13	13s	An older woman is seeking a child in the playground, first playfully, then more anxiously.
056_10a2	10s	A bunch of priests and police officers are feasting on fast-food with great pleasure.
057_1b7	10s	A shot of cityscape in the night time. Jazz music is playing in the background.
058_2b4	8s	A panning shot of pistols and knives on the wall. A male voice says it's his fathers room. A female voice responds "I think he has a thing for guns".
059_6a1	13s	Multiple women one after another are giving hard fr the observer for breaking up with them. The women speak and look directly towards the camera.
060_6a17	16s	A woman is yelling at a man, telling him to leave.
061_3a25	11s	Two elephant seals are fighting. Dramatic music is playing in the background.
062_8a15	13s	An older man and a younger man are arguing. The older man slaps the younger and the younger man punches him back.
063_6a4	16s	A woman cries, and continues to slap herself while yelling herself to stop.
064_8a12	12s	A man is lying on his back with his head in between of a door and the doorframe. A woman bangs the door against his head, asking furiously about a third person.
065_2a2	9s	A man is holding an amused young boy upside down from his ankles. Lighthearted music is playing in the background.
066_2a3	16s	A cheerleader squad is performing to uplifting bigband music in a gymnasium.
067_5a20	11s	A woman is packing her bag in a hurried manner. Slightly omnius music is playing in the background.
068_7b10	11s	Aerial shot of a bunch of students coming out of a building. Narrator is discussing about young-people-activitites.
